# A novel, dichloromethane-fermenting bacterium in the *Peptococcaceae* family, ‘*Candidatus* Formamonas warabiya’, gen. nov. sp. nov.

**DOI:** 10.1101/2020.08.09.233494

**Authors:** Sophie I Holland, Haluk Ertan, Michael J Manefield, Matthew Lee

## Abstract

Dichloromethane (DCM; CH_2_Cl_2_) is a toxic groundwater pollutant that also has a detrimental effect on atmospheric ozone levels. As a dense non-aqueous phase liquid, DCM migrates vertically through groundwater to low redox zones, yet information on anaerobic microbial DCM transformation remains scarce due to a lack of cultured organisms. We report here the characterisation of strain DCMF, the dominant organism in an anaerobic enrichment culture (DFE) that is capable of fermenting DCM to the environmentally benign product acetate. Stable carbon isotope experiments demonstrated that the organism assimilated carbon from DCM and bicarbonate via the Wood-Ljungdahl pathway. Strain DCMF is the first anaerobic DCM-degrading bacterium also shown to metabolise non-chlorinated substrates. It appears to be a methylotroph utilising the Wood-Ljungdahl pathway for metabolism of methyl groups from methanol, choline, and glycine betaine, which has implications for the flux of climate-active compounds from subsurface environments. Community profiling and enrichment of the cohabiting taxa in culture DFE to the exclusion of strain DCMF suggest that it is the sole organism in this culture responsible for substrate metabolism, while the cohabitants persist via necromass recycling. Genomic and physiological evidence support placement of strain DCMF in a novel genus, ‘*Candidatus* Formamonas warabiya’.
