## Supplementary Tables for "A novel, dichloromethane-fermenting bacterium in the *Peptococcaceae* family, ‘*Candidatus* Formamonas warabiya’, gen. nov. sp. nov."

### Sheet: Table S1
	Table S1. Analytical methods used to quantify bicarbonate, hydrogen, methanol, methylated/quaternary amines, organohalides, volatile fatty acids via gas chromatography.
	Compound(s)	Sample Preparation and Injection	Detector	Column	Oven	Carrier Gas
	Acetate (12C DCM-amended cultures) and formate	Acetate and formate were derivatized to their ethyl ester by adding 500 µl liquid sample to a 10 ml glass vial containing ethanol (200 µl) and 1 M sulphuric acid (200 µl). Vials were sealed with a teflon/butyl septa and screw cap prior to incubation at 60˚C for 45 minutes. Samples were agitated at 80˚C for 5 min before 250 µl headspace was injected.	Gas chromatography with flame ionisation detection (GC-FID)	DB-FFAP (30 m × 0.32 mm × 0.25 µm film thickness; Agilent Technologies)	Held at 30˚C for 5 min.	Helium (2 ml min-1)
	Acetate (13C DCM-amended cultures)	Culture samples (180 µl) were acidified with 10% formic acid (20 µl) in 2 ml screw cap glass vials. Liquid samples (2 µl) were manually injected.	GC with triple quad mass spectrometry (GC-TQ MS)	DB-FFAP (30 m × 0.32 mm × 0.25 µm film thickness; Agilent Technologies)	Held at 60˚C for 1 min, raised by 15˚C min-1 to 250˚C	Helium (2 ml min-1)
	HCO3- (quantified as gaseous CO2)	Liquid samples (50 µl) were acidified in 1.5 ml screw-cap glass vials with 25% HCl (20 µl). Samples were left to equilibrate at room temperature for 2 h before 100 µl headspace was injected.	GC with pulsed discharge detector (GC-PDD) and GC-TQMS	HP-PLOT Q (30 m × 0.32 mm; Agilent Technologies)	Held at 50˚C for 1 min, raised by 3.5˚C min-1 to 54.5˚C	Helium (3 ml min-1)
	CO2	Headspace samples (100 µl) were withdrawn directly from culture flasks using a lockable gas tight syringe and manually injected into the GC.	GC-TQMS	HP-PLOT Q (30 m × 0.32 mm; Agilent Technologies)	Held at 50˚C for 1 min, raised by 3.5˚C min-1 to 54.5˚C	Helium (3 ml min-1)
	Dichloromethane, dibromomethane	Headspace samples (100 µl) were withdrawn directly from culture flasks using a lockable gas tight syringe and manually injected into the GC.	GC-FID	GS-Q (30 m × 0.32 mm; Agilent Technologies)	Initially 150˚C, raised by 30˚C min-1 to 250˚C.	Helium (3 ml min-1)
	Dimethylamine, methylamine, sarcosine, glycine	Liquid samples (50 µl) were combined with 1% sodium hydroxide solution (250µl), 10 mM alanine (5 µl, as an internal standard), absolute ethanol (250 µl), and pyridine (50 µl) in a 1.5 ml screw-cap, glass vial. Ethyl chloroformate (20 µl) was added to begin the reaction and the mixture was shaken for 20 s, before adding a second aliquot of ethyl chloroformate and shaking again. DCM (1 ml) was adde…	GC-TQMS	HP-5ms (30 m × 250 µm × 0.25 µm, Agilent J&W)	Held at 50˚C for 2 min, raised by 10˚C min-1 to 180˚C.	Helium (1 ml min-1)
	Hydrogen	Headspace samples (20 µl) were withdrawn directly from culture flasks using a lockable gas tight syringe and manually injected into the GC.	GC-PDD	HP-PLOT Molesieve (30 m × 0.32 mm × 0.25 µm film thickness; Agilent Technologies)	Held at 50 ˚C for 1.2 min.	Helium (3 ml min-1)
	Methanol	Liquid samples (300 µl) were added to a 10 ml glass vial and crimp-sealed with a teflon-coated rubber septa. Vials were agitated at 80˚C for 5 min before 250 µl headspace was injected.	GC-FID	DB-FFAP (30 m × 0.32 mm × 0.25 µm film thickness; Agilent Technologies)	Held at 30˚C for 5 min.	Helium (2 ml min-1)
	Trimethylamine	Liquid samples (200 µl) were added to a 10 ml glass vial containing MilliQ water (600 µl) and 4 M NaOH (200 µl), which was immediately crimp sealed with a Teflon/butyl septum. Vials were agitated at 80˚C for 2 min before 2 ml headspace was injected.	GC-FID	DB-5 (30 m × 0.32 mm × 0.25 µm film thickness; Agilent Technologies)	Initially 60˚C, increased at 5˚C min-1 to 80˚C.	Helium (2.2 ml min-1)

### Sheet: Table S2
	Table S2. PCR and qPCR primer pairs and amplification conditions used in this study.
	Target	Primer Pair (sequence 5’ to 3’)	Reaction mixture	Protocol	Reference
	Bacterial 16S rRNA gene (PCR for Illumina amplicon sequencing)	515 (TCGTCGGCAGCGTCAGATGTGTATAAGAGACAG-GTGYCAGCMGCCGCGGTAA)	2 µl template DNA, 10 µl EconoTaq PLUS Green 2X master mix (Lucigen), 100 nM of forward and reverse primers (0.4 µl each of 10 µM stocks; IDT), 17.2 µl molecular grade water (Sigma).	1) 94˚C, 3:00; 2) 94˚C, 0:45; 3) 50˚C, 1:00; 4) 72˚C, 1:30; 5) go to step 2, 34 times; 6) 72˚C, 10:00	(93)
		806 (GTCTCGTGGGCTCGGAGATGTGTATAAGAGACAG-GGACTACNVGGGTWTCTAAT)
	Bacterial 16S rRNA gene (qPCR)	Eub1084 (GTGSTGCAYGGYTGTCGTCA)	2 µl template DNA, 5 µl 2X SsoFast™ EvaGreen® Supermix (Bio-Rad), 100 nM of forward and reverse primers (0.1 µl each of 10 µM stocks; IDT), 0.1 µl bovine serum albumin (10 mg ml-1), 2.7 µl molecular grade water (Sigma).	1) 98˚C, 3:00; 2) 95˚C, 0:20; 3) 62˚C; 0:50 4) acquisition of SYBR channel; 5) go to Step 2, 39 times	(27)
		Eub1194 (ACGTCRTCCMCACCTTCCTC)
	Strain DCMF 16S rRNA gene (qPCR)	Dcm775 (AAGGCGACTTTCTGGACTGA)		1) 98˚C, 3:00; 2) 94˚C, 1:00; 3) 60˚C; 0:45 4) acquisition of SYBR channel; 5) go to Step 2, 39 times	This study
		Dcm930 (GCGGGGTACTTATTGCGTTA)

### Sheet: Table S3
	Table S3. Classification of Illumina 16S rRNA gene amplicon sequencing samples in relation to the amount of substrate consumed.
	Classification	Substrate	Time (d)	Replicate
	Start	DCM	0	Inoculum
			0	A, B
		Glycine betaine	0	A, B, C
		Choline	0	A, B, C
		Methanol	0	A, B, C
	Pre	DCM	14, 21	A, B
		Glycine betaine	7	A, B
		Choline	7	A, B, C
			11	A
		Methanol	14	A, C
			19	A
	Early	DCM	25	A, B
		Glycine betaine	7	C
			11	A, B
		Choline	11	B, C
			15	A
		Methanol	23	A
	Mid	DCM	29	A, B
		Glycine betaine	11	C
			15	A, B
		Choline	15	B, C
			21	A
		Methanol	14	B
			23	C
			26	A
	Late	DCM	35	A, B
		Glycine betaine	21	A, B, C
		Choline	21	B, C
			25	A, B
			28	A
		Methanol	19	B
			26	C
			30	A, C
	Post	Glycine betaine	28	A, B, C
		Choline	25	C
			28	B, C
		Methanol	26	B

### Sheet: Table S4
	Table S4. 13C mass balances for experiments with 13C-labelled DCM and bicarbonate. All values are in µM.
	Labelled compound	Input	Output
		[13C]	[1-13C]acetate	[2-13C]acetate	[1,2-13C]acetatea	H13CO3- (aq)	13CO2 (g) b	13C acetate equivalents in biomassc	Total outputd	Recoveryc
	[13C]DCM	2 700 ± 328	0	266 ± 92.8	202 ± 99.9	815 ± 120	982 ± 144	49.7 ± 6.0	2 320 ± 432	128% ± 8.2%
	H13CO3-	7 170 ± 441	454 ± 51.0	24 ± 14.8	97 ± 13.4	2 278 ± 170	2 744 ± 204	710 ± 9.74	6 400 ± 370	84.5% ± 6.98%
	aValues are for the amount of labelled carbon in [1,2-13C]acetate, i.e. twice the measured concentration of [1,2-13C]acetate, as it contains two labelled carbons.
	bCalculated based on the Henry's Law dimensionless volatility constant (Hcc = 1.20 at 25˚C).
	cAcetate equivalents in biomass were calculated as detailed in the Methods section.
	dTotals and recovery percentages were calculated for each replicate (n = 3) separately and then averaged, hence the values do not add up directly when calculated from this table.

### Sheet: Table S5
	Table S5. Genes involved in the metabolic model presented in Figure 6.
	Gene	Protein Product	JGI Gene Locus
	Wood-Ljungdahl pathway, carbonyl branch
		Acetyl-CoA synthase corrinoid activation protein (Ferredoxin)	Ga0180325_111202
	acsE	5-methyltetrahydrofolate:corrinoid/iron sulphur protein co-methyltransferase	Ga0180325_111199
	acsD	acetyl-CoA synthase corrinoid iron-sulphur protein, small subunit; CO dehydrogenase/acetyl-CoA synthase delta subunit	Ga0180325_111200
	acsC	acetyl-CoA synthase corrinoid iron-sulphur protein, large subunit; acetyl-CoA decarbonylase/synthase complex gamma subunit	Ga0180325_111203
	acsB	CO-methylating acetyl-CoA synthase; CO dehydrogenase/acetyl-CoA synthase alpha subunit	Ga0180325_111204
	cooC	CO dehydrogenase maturation protein	Ga0180325_111201
			Ga0180325_111206
	cooT	CO dehydrogenase maturation protein	Ga0180325_115201
			Ga0180325_11684
	cooS (acsA)	CO dehydrogenase (acceptor)	Ga0180325_111205
			Ga0180325_11614
			Ga0180325_113455
	cooA	CO-responsive transcriptional activator	Ga0180325_113457
	cooF	CO dehydrogenase iron-sulphur protein	Ga0180325_113456
	Wood-Ljungdahl pathway, methyl branch
	metF	methylenetetrahydrofolate reductase [NAD(P)H]	Ga0180325_111198
	fhs	formate-tetrahydrofolate ligase	Ga0180325_114722
	fdhF	formate dehyrogenase, alpha subunit	Ga0180325_112878s80
	hoxE	formate dehydrogenase gamma subunit (NAD+-reducing hydrogenase)	Ga0180325_112877
	hoxF	formate dehydrogenase beta subunit (NAD+-reducing hydrogenase)	Ga0180325_112876
	folD	methylenetetrahydrofolate dehydrogenase(NADP+)/methenyltetrahydrofolate cyclohydrase	Ga0180325_11378
	Acetate metabolism
	pduL	phosphate propanoyltransferase	Ga0180325_112350
			Ga0180325_112835
			Ga0180325_115608
	ackA	acetate kinase	Ga0180325_111561
	acsA	acetate-CoA ligase	Ga0180325_115029
	Choline to glycine betaine
		choline dehydrogenase	Ga0180325_11215
		betaine aldehyde dehydrogenase	Ga0180325_114191
	Putative glycine betaine/dimethylglycine methyltransferases
	mtgB / MT1	glycine betaine / dimethylgylcine methyltransferase	Ga0180325_1148
		glycine betaine / dimethylgylcine methyltransferase	Ga0180325_11427
		glycine betaine / dimethylgylcine methyltransferase	Ga0180325_114740
		glycine betaine / dimethylgylcine methyltransferase	Ga0180325_115476
		glycine betaine / dimethylgylcine methyltransferase	Ga0180325_115483
		glycine betaine / dimethylgylcine methyltransferase	Ga0180325_115497
		glycine betaine / dimethylgylcine methyltransferase	Ga0180325_115521
	mtgA / MT2	5-methyltetrahydrofolate--homocysteine methyltransferase	Ga0180325_11439
		5-methyltetrahydrofolate--homocysteine methyltransferase	Ga0180325_111153
		5-methyltetrahydrofolate--homocysteine methyltransferase	Ga0180325_111236
		5-methyltetrahydrofolate--homocysteine methyltransferase	Ga0180325_111281
		5-methyltetrahydrofolate--homocysteine methyltransferase	Ga0180325_111615
		5-methyltetrahydrofolate--homocysteine methyltransferase	Ga0180325_111616
		5-methyltetrahydrofolate--homocysteine methyltransferase	Ga0180325_111677
		5-methyltetrahydrofolate--homocysteine methyltransferase/trimethylamine corrinoid protein	Ga0180325_111811
		5-methyltetrahydrofolate--homocysteine methyltransferase	Ga0180325_112018
		5-methyltetrahydrofolate--homocysteine methyltransferase	Ga0180325_112642
		5-methyltetrahydrofolate--homocysteine methyltransferase	Ga0180325_112645
		5-methyltetrahydrofolate--homocysteine methyltransferase/trimethylamine corrinoid protein	Ga0180325_113010
		5-methyltetrahydrofolate--homocysteine methyltransferase	Ga0180325_113360
		5-methyltetrahydrofolate--homocysteine methyltransferase	Ga0180325_113423
		5-methyltetrahydrofolate--homocysteine methyltransferase	Ga0180325_113624
		5-methyltetrahydrofolate--homocysteine methyltransferase	Ga0180325_113658
		5-methyltetrahydrofolate--homocysteine methyltransferase	Ga0180325_113813
		5-methyltetrahydrofolate--homocysteine methyltransferase	Ga0180325_113829
		5-methyltetrahydrofolate--homocysteine methyltransferase	Ga0180325_114450
		5-methyltetrahydrofolate--homocysteine methyltransferase	Ga0180325_114734
		5-methyltetrahydrofolate--homocysteine methyltransferase	Ga0180325_114736
		5-methyltetrahydrofolate--homocysteine methyltransferase	Ga0180325_115284
		5-methyltetrahydrofolate--homocysteine methyltransferase	Ga0180325_115354
		5-methyltetrahydrofolate--homocysteine methyltransferase	Ga0180325_115420
		5-methyltetrahydrofolate--homocysteine methyltransferase	Ga0180325_115485
		5-methyltetrahydrofolate--homocysteine methyltransferase	Ga0180325_115487
		5-methyltetrahydrofolate--homocysteine methyltransferase	Ga0180325_115517
		5-methyltetrahydrofolate--homocysteine methyltransferase	Ga0180325_115771
		5-methyltetrahydrofolate--homocysteine methyltransferase	Ga0180325_115806
	mtbC / corrinoid protein	Methanogenic corrinoid protein MtbC1	Ga0180325_11500
		Methanogenic corrinoid protein MtbC1	Ga0180325_11502
		Methanogenic corrinoid protein MtbC1	Ga0180325_11517
		Methanogenic corrinoid protein MtbC1	Ga0180325_11521
		methyltransferase cognate corrinoid proteins	Ga0180325_111156
		Methanogenic corrinoid protein MtbC1	Ga0180325_111663
		Methanogenic corrinoid protein MtbC1	Ga0180325_111666
		Methanogenic corrinoid protein MtbC1	Ga0180325_111699
		Methanogenic corrinoid protein MtbC1	Ga0180325_111701
		Methanogenic corrinoid protein MtbC1	Ga0180325_112242
		Methanogenic corrinoid protein MtbC1	Ga0180325_112245
		methyltransferase cognate corrinoid proteins	Ga0180325_112545
		methyltransferase cognate corrinoid proteins	Ga0180325_114062
		Methanogenic corrinoid protein MtbC1	Ga0180325_114649
		Methanogenic corrinoid protein MtbC1	Ga0180325_114771
		Methanogenic corrinoid protein MtbC1	Ga0180325_114772
		methyltransferase cognate corrinoid proteins	Ga0180325_115389
		methyltransferase cognate corrinoid proteins	Ga0180325_115394
		Methanogenic corrinoid protein MtbC1	Ga0180325_115712
	Sarcosine reductase cluster
	trxB	thioredoxin reductase (NADPH)	Ga0180325_114795
	trxA	thioredoxin 1	Ga0180325_114796
	grdA	glycine reductase complex selenoprotein A	Ga0180325_114797s98
	grdC	glycine/sarcosine/betaine reductase complex, protein C subunit beta	Ga0180325_114799
	grdD	glycine/sarcosine/betaine reductase complex, protein C subunit alpha	Ga0180325_114800
	grdG	sarcosine reductase complex, protein B subunit gamma	Ga0180325_114802
	grdF	sarcosine reductase complex, protein B subunits alpha and beta	Ga0180325_114803s
	Methanol methyltransferases
	mtaB / MT1	methanol:corrinoid methyltransferase	Ga0180325_112644
	mtaA / MT2	[methyl-Co(III) methanol-specific corrinoid protein]:coenzyme M methyltransferase	Ga0180325_111151
		[methyl-Co(III) methanol-specific corrinoid protein]:coenzyme M methyltransferase	Ga0180325_111155
		[methyl-Co(III) methanol-specific corrinoid protein]:coenzyme M methyltransferase	Ga0180325_111671
		[methyl-Co(III) methanol-specific corrinoid protein]:coenzyme M methyltransferase	Ga0180325_111674
		methanol-specific methylcobalamin: coenzyme M methyltransferase	Ga0180325_112541
		[methyl-Co(III) methanol-specific corrinoid protein]:coenzyme M methyltransferase	Ga0180325_112544
		[methyl-Co(III) methanol-specific corrinoid protein]:coenzyme M methyltransferase	Ga0180325_115395
		[methyl-Co(III) methanol-specific corrinoid protein]:coenzyme M methyltransferase	Ga0180325_115702
	mtbC	methanol corrinoid protein	Ga0180325_115703

### Sheet: Table S6
	Table S6. Average amino acid (AAI) identity table of strain DCMF, strain DMC, strain RM and other related bacteria from the Peptococcaceae family. Bacteria are listed in order of highest to lowest AAI to strain DCMF and only the species with the highest AAI value was taken from each genus. Cells are colour coded from lowest (red) to highest (green) AAI.
		Strain DCMF	Dehalobacterium formicoaceticum DMC	Thermincola potens JR	Desulfosporosinus orientis DSM 765	Desulfotomaculum nigrificans CO-1-SRB	Pelotomaculum thermopropionicum SI	Desulfofarcimen acetoxidans DSM 771	Desulfitobacterium hafniense DSB-2	Dehalobacter sp. CF	Candidatus Dichloromethanomonas elyunquensis' RM	Desulfitibacterium metallireducens DSM 15288	Syntrophobotulus glycolicus DSM 8271
	Strain DCMF	100
	Dehalobacterium formicoaceticum DMC	66.54	100
	Thermincola potens JR	55.21	54.69	100
	Desulfosporosinus orientis DSM 765	54.05	53.81	53.56	100
	Desulfotomaculm nigrificans CO-1-SRB	54.04	54.84	57.78	53.39	100
	Pelotomaculum thermopropionicum SI	54.02	53.3	58.34	52.03	61.06	100
	Desulfofarcimen acetoxidans DSM 771	53.99	53.29	56.33	53.08	59.45	60.12	100
	Desulfitobacterium hafniense DCB-2	53.41	54.54	53.19	63.6	53.21	52.09	52.36	100
	Dehalobacter sp. CF	53.28	56.05	52.5	58.23	52.01	51.46	52.58	58.52	100
	‘Candidatus Dichloromethanomonas elyunquensis’ RM	53.1	53.09	53.24	59.49	52.46	52.36	52.23	59.17	70.04	100
	Desulfitibacterium metallireducens DSM 15288	53.1	53.41	53.39	65.14	53.17	52.85	52.64	68.06	58.53	59.52	100
	Syntrophpbotulus glycolicus DSM 8271	52.5	53.68	52.52	57.85	52.07	51.66	52.09	58.28	62.79	63.77	58.1	100
